# Proximity-based proteomics reveals the thylakoid lumen proteome in the cyanobacterium *Synechococcus* sp. PCC 7002

**DOI:** 10.1101/2020.04.07.030940

**Authors:** Kelsey K. Dahlgren, Colin Gates, Thomas Lee, Jeffrey C. Cameron

## Abstract

Cyanobacteria possess unique intracellular organization. Many proteomic studies have examined different features of cyanobacteria to learn about the structure-function relationships between the intracellular structures of cyanobacteria and their roles in cells. While these studies have made great progress in understanding cyanobacterial physiology, the previous fractionation methods used to purify cellular structures have limitations; specifically, certain regions of cells cannot be purified with existing fractionation methods. Proximity-based proteomics techniques were developed to overcome the limitations of biochemical fractionation for proteomics. Proximity-based proteomics relies on spatiotemporal protein labeling followed by mass spectrometry of the labeled proteins to determine the proteome of the region of interest. We have performed proximity-based proteomics in the cyanobacterium *Synechococcus sp.* PCC 7002 with the APEX2 enzyme, an engineered ascorbate peroxidase. We determined the proteome of the thylakoid lumen, a region of the cell that has remained challenging to study with existing methods, using a PsbU-APEX2 gene fusion. This study demonstrates the power of APEX2 as a tool to study the cell biology of intracellular features of cyanobacteria with enhanced spatiotemporal resolution.
