## Supplemental Table 3 for "Proximity-based proteomics reveals the thylakoid lumen proteome in the cyanobacterium *Synechococcus* sp. PCC 7002"

### Sheet: Sheet1
False Positive Protein List (expected cytoplasmic localization)	True Positive Protein List (expected thylakoid membrane or lumen localization)
A1965	A0112
A1025	A0229
A1565	A0230
A2536	A0269
A0031	A0322
A0914	A0349
A1328	A0381
A1643	A0736
A0051	A0737
A0129	A0783
A0131	A0808
A0171	A0842
A0641	A0902
A0956	A0923
A1095	A0926
A1198	A0991
A1229	A1008
A1457	A1244
A1632	A1292
A1640	A1303
A1649	A1418
A1675	A1559
A1708	A1560
A1769	A1605
A1773	A1759
A1785	A1909
A1789	A1910
A1815	A1961
A1836	A1962
A1849	A2094
A1861	A2303
A1882	A2400
A1993	A2533
A2358	A2619
A2441	A2620
A2498	A2646
A2564	A2730
D0015	A2751
G0007
G0028
G0036
G0045
G0122
A0001
A0044
A0060
A0119
A0178
A0220
A0365
A0426
A0451
A0531
A0613
A0630
A0649
A0757
A0826
A0946
A0980
A1169
A1263
A1271
A1280
A1287
A1293
A1343
A1390
A1408
A1468
A1567
A1660
A1706
A1744
A1816
A1856
A1900
A1938
A1965
A2121
A2262
A2342
A2381
A2384
A2472
A2546
A2581
A2647
A2741
A2796
F0007
F0008
G0165
A0072
A0074
A0096
A0123
A0391
A0443
A0489
A0490
A0520
A0572
A0573
A0619
A0684
A0691
A0751
A0752
A0846
A0872
A0883
A0955
A0988
A1026
A1027
A1028
A1029
A1029
A1037
A1038
A1039
A1041
A1043
A1044
A1048
A1049
A1050
A1051
A1052
A1053
A1054
A1055
A1056
A1057
A1058
A1059
A1060
A1061
A1062
A1063
A1064
A1065
A1245
A1247
A1498
A1521
A1741
A1823
A1893
A1959
A2048
A2060
A2063
A2064
A2083
A2180
A2181
A2363
A2762
A2762
A2816
A0614
A1042
A2043
A2044
A2045
A0270
A0272
A0364
A0753
A0931
A1030
A1202
A1629
A1832
A1924
A1970
A2014
A2111
A0035
A0037
A0387
A0422
A0447
A0493
A0599
A0628
A1216
A1394
A1495
A1609
A1656
A1672
A1694
A1756
A2275
A2328
A2456
A2468
A2515
A2706
A2873
A0053
A0188
A0341
A0755
A0952
A1036
A1045
A1599
A1701
A1943
A1958
A2061
A2062
A2079
A2249
A2421
